# Macrophages amplify the spontaneous activity of damaged sensory neurons in a human co-culture model of neuropathic pain

**DOI:** 10.1101/2025.06.05.656880

**Authors:** Paschalina Chrysostomidou, Zoe Hore, Domenico Somma, Julia M. Vlachaki Walker, Katy Diallo, Heather F Titterton, Aziza Elmesmari, Mariola Kurowska-Stolarska, Franziska Denk, Greg A Weir

## Abstract

Neuropathic pain is a highly prevalent condition for which treatments are hampered by low efficacy and dose-limiting side-effects. Injury to the somatosensory nervous system causes maladaptive plasticity that initiates and maintains chronic pain. Emerging evidence suggests that inflammatory cells of the innate immune system shape the response of the injured nervous system and thereby contribute to the pathogenesis of pain. Data from preclinical models and human patient biopsies have specifically implicated peripheral macrophage populations for a pro-algesic role, yet how these cell types influence damaged sensory neurons and whether they directly contribute to neuronal hyperexcitability is unclear. Here, we have developed an iPSC co-culture system to study the interactions of macrophages and sensory neurons in a fully humanised experimental model. We found that analogous to endogenous counterparts, iPSC-derived macrophages (iMacs) display a dynamic molecular and functional profile that is highly dependent on neuronal state. Co-culture with injured iPSC-derived sensory neurons (iSNs) induces morphological, gene expression, and secretory profile changes in iMacs that are consistent with the response of macrophages to nerve injury *in vivo*. iMacs in turn amplify spontaneous firing in damaged sensory neurons, implicating macrophages in this cardinal feature of neuropathic pain. These results illustrate the utility of an iPSC-based model to study signalling between these two cell types; they support a role for macrophages in directly amplifying damaged sensory neuron activity and highlight disrupting pathological signalling between these cell types as a promising strategy for future analgesic drug development.
