## Supplementary data table 3 for "Macrophages amplify the spontaneous activity of damaged sensory neurons in a human co-culture model of neuropathic pain"

### Sheet: Sheet1
	iMACs		MoMs
Gene	avg_log2FC	p_val_adj	avg_log2FC	p_val_adj
ABCA1	-1.88749	1.16e-37	-1.03117	1.99e-07
ABL2	-1.84777	1.62e-27	-1.82971	6.59e-38
ACBD3	-0.645196	1.49e-05	-1.66641	9.19e-78
ACP5	-1.91161	4.6e-76	-1.32037	3.11e-94
ADCY3	-1.80288	8.78e-17	-1.43917	2.45e-24
ADSS	-0.969347	1.49e-11	-0.930457	4.98e-10
AFF4	-0.813284	1.4e-06	-0.839228	3.21e-10
AGPS	-0.517735	0.049694	-1.41055	1.28e-35
AIMP1	-0.673104	2.53e-07	-0.829905	8.03e-10
AMPD3	-1.39603	1.32e-27	-1.26378	1.09e-30
ANXA1	-2.3899	4.23e-89	-3.20581	6.4e-221
ANXA11	-0.599777	1.27e-11	-1.02545	7.8e-35
ANXA2	-1.17308	1.2e-114	-1.22616	3.8e-204
ANXA5	-0.813812	4.99e-73	-1.14317	6.4e-169
APOC1	-3.0421	2.5e-241	-1.34124	1.31e-46
AQP9	-3.46096	2.36e-86	-0.629744	0.003201
ARHGAP10	-1.16024	1.21e-13	-0.597912	0.038263
ARID5B	-1.10605	4.22e-13	-1.72115	5.41e-20
ARL4C	-1.69485	1.2e-11	-1.40105	6.97e-17
ARL8B	-0.636046	4.51e-08	-0.832122	1.79e-19
ATF3	-3.63677	7.59e-93	-4.84049	1.1e-137
ATF4	-0.832602	5.15e-15	-0.792617	3.89e-09
ATP13A3	-1.34938	9.37e-26	-2.34756	3.3e-140
ATP6V0D2	-2.31241	2.43e-40	-4.61355	1.7e-207
ATP6V1D	-0.618569	1.18e-06	-0.588685	7.91e-11
ATP6V1H	-0.997204	2.32e-24	-1.94988	1.94e-87
B3GNT2	-0.942765	2.77e-13	-0.658174	3.94e-14
B4GALT5	-1.15378	1.37e-09	-1.80894	8.07e-74
BCAP31	-1.16663	8.62e-81	-0.618291	2.1e-32
BCAS2	-0.756669	2.77e-06	-1.04091	3.49e-13
BCAT1	-1.6691	4.8e-50	-1.49413	5.65e-55
BCL2A1	-1.01068	3.31e-25	-1.76848	6.59e-90
BID	-0.804784	3.16e-25	-1.08092	1.1e-40
BLOC1S2	-1.1023	1.36e-28	-0.874467	1.32e-22
BTG1	-0.831622	6.87e-06	-1.10122	3.45e-21
BTG3	-1.44737	3.7e-19	-2.32281	9.95e-73
C12orf45	-0.530886	0.018487	-1.22484	7.72e-14
C12orf49	-0.954147	8.44e-14	-1.06832	8.29e-16
C15orf48	-4.46821	7.2e-281	-3.77594	0
CAST	-0.739639	4.17e-20	-1.84355	1.2e-163
CCDC43	-0.794562	1.36e-05	-1.02311	7.28e-12
CCL3	-1.32557	1.85e-12	-3.59341	2.4e-151
CCL3L1	-2.57204	5.49e-20	-4.30547	5.65e-64
CCL4	-1.58679	3.39e-14	-3.59566	1.28e-60
CCL4L2	-2.29598	1.36e-12	-3.14208	8.59e-32
CCRL2	-2.12945	1.21e-48	-2.07436	7.24e-56
CD276	-0.82115	1.79e-09	-1.88201	2.14e-40
CD40	-0.53058	0.000646	-1.24598	4.52e-23
CD44	-1.60539	1.57e-64	-0.501129	7.34e-16
CD48	-0.608627	7.33e-14	-1.387	5.9e-124
CD52	-1.40509	8.18e-39	-2.32106	5.77e-51
CD55	-1.06526	2.58e-07	-1.18962	9.04e-13
CD58	-1.20556	1.01e-08	-0.635106	0.028609
CD83	-2.23299	8.7e-102	-2.98024	5.9e-166
CD9	-2.8586	2.8e-160	-0.655894	2.77e-18
CDC5L	-0.50998	5.24e-05	-1.02491	2.15e-18
CDKN1A	-1.51376	1.65e-35	-1.81399	1.97e-52
CDS2	-0.60585	0.000134	-0.787807	7.08e-14
CDV3	-0.506743	3.73e-13	-0.60104	1.61e-22
CDYL	-0.985714	3.13e-05	-1.54352	5.9e-22
CEBPB	-1.0026	5.03e-51	-0.717138	1.67e-38
CFLAR	-0.875066	3.2e-10	-1.50316	2.12e-66
CHMP1B	-1.01551	1.11e-07	-2.18048	7.28e-55
CHORDC1	-0.671305	1.42e-07	-0.514357	0.002724
CKB	-0.500151	1.47e-09	-4.50742	4.87e-84
CNBP	-0.738533	7.38e-18	-1.48433	7.29e-86
COPZ1	-0.577994	1.7e-06	-0.500274	3.91e-06
COQ10B	-0.758488	3.46e-05	-1.75283	1.46e-29
COX17	-0.672406	4.77e-21	-0.834242	4.27e-30
CREBRF	-1.29471	9.12e-12	-1.23547	1.17e-10
CSF1	-4.26565	3.17e-84	-4.3871	2e-124
CSGALNACT2	-1.58489	4.13e-22	-1.51113	2.44e-33
CSTB	-1.01919	2.4e-122	-0.573299	2.17e-60
CTNNBL1	-0.936615	9.98e-11	-1.4187	7.34e-48
CXCL16	-1.67474	1.23e-89	-1.33104	1.06e-80
CXCL8	-3.61372	4.01e-86	-4.60715	4.6e-253
CYB5A	-0.92573	2.2e-14	-0.620663	5.79e-11
CYSTM1	-0.879438	1.08e-26	-1.48981	8.3e-109
DCXR	-0.734966	1.57e-07	-1.78786	4.69e-56
DDHD1	-0.96484	4.53e-07	-1.08762	2.11e-11
DDIT3	-2.25172	1.84e-32	-1.15067	8.01e-18
DDX21	-0.804888	4.8e-19	-1.25788	9.16e-36
DEDD2	-0.913344	0.000776	-1.21572	7.96e-11
DEXI	-0.850135	4.78e-05	-1.17174	1.83e-19
DNAJB9	-1.72712	3.93e-18	-1.12378	7.97e-09
DNTTIP2	-0.608231	0.000207	-1.6086	1.5e-42
DPH3	-0.962808	1.04e-21	-1.02025	4.94e-14
DUSP1	-1.53499	1.23e-16	-1.14865	1.34e-31
DYNC1LI1	-0.645195	3.59e-07	-0.712851	1.93e-07
EIF1	-0.975778	4.17e-74	-1.08052	8.34e-89
EIF1B	-0.821455	1.23e-14	-1.38728	8.8e-66
EIF6	-0.632313	2.49e-11	-0.936749	8.86e-18
ELOA	-0.827702	3.76e-07	-0.67288	0.004229
ELOC	-0.867847	4.29e-30	-1.12782	1.17e-55
EMC3	-0.817051	1.12e-14	-0.965795	1.28e-24
EMP1	-3.42499	1.47e-43	-2.36696	6.2e-83
EMP3	-1.2342	8.91e-35	-0.757786	9.02e-50
EPAS1	-0.665089	0.00338	-0.74469	3.07e-14
FAM107B	-1.61027	2.77e-24	-0.939004	9.65e-15
FAM129A	-1.89663	8.88e-27	-1.97645	3.08e-39
FAM3C	-0.93329	1.18e-06	-1.51827	2.06e-31
FAM96B	-0.536155	1.02e-09	-0.659697	7.16e-15
FDX1	-2.14582	9.4e-72	-3.67055	3.6e-234
FGR	-2.80134	1.56e-65	-1.87528	1.08e-44
FIP1L1	-0.612781	0.015659	-0.815298	0.000469
FNIP2	-1.92599	3.74e-84	-1.94794	2e-160
FOSL2	-3.5213	3.22e-32	-3.87289	1.2e-111
FOXO3	-1.05133	2.62e-08	-0.984526	4.05e-07
G0S2	-2.89723	9.3e-35	-1.67384	1.04e-15
GARS	-1.09919	5.36e-20	-1.17645	1.11e-22
GDF15	-2.9229	5.61e-33	-2.36109	3.14e-42
GK	-1.39304	8.76e-21	-1.36907	5.33e-30
GLIPR2	-2.81517	1.73e-53	-1.16393	2.6e-22
GLRX2	-0.961996	2.03e-13	-1.62613	3.09e-36
GLRX3	-1.18785	2.57e-29	-1.26118	7.68e-28
GM2A	-0.517272	2.99e-07	-1.05976	1.1e-127
GNA13	-1.39762	5.68e-19	-0.824959	1.81e-08
GNL3	-0.590807	0.001448	-0.814639	0.000879
GPATCH2L	-0.671813	0.032746	-0.756314	0.000364
GPCPD1	-1.34484	7.3e-17	-1.71734	8.95e-26
GSTO1	-0.995801	2.2e-99	-1.15939	1.3e-123
GTPBP4	-0.695839	7.84e-06	-1.11122	5.88e-15
H1FX	-0.625974	5.44e-05	-0.993982	9.08e-19
H3F3B	-0.905256	1.28e-57	-1.31686	3.4e-175
HBP1	-0.937253	9.36e-05	-1.57882	9.01e-19
HECTD1	-0.911553	6.96e-13	-1.08459	2.21e-18
HK2	-1.63793	4.83e-16	-1.96228	1.03e-33
HNRNPH3	-0.666952	2.37e-08	-0.585331	1.59e-07
HSP90AA1	-0.903319	2.58e-86	-0.782865	3.5e-109
IARS	-0.6659	0.000129	-1.70047	5.85e-24
IL6R	-0.693326	0.005922	-1.55571	4.85e-36
IL7R	-2.48255	2.03e-21	-2.92016	1.04e-40
ITGAX	-0.937925	8.26e-13	-1.14228	6.55e-39
ITGB1BP1	-0.842566	6.04e-16	-1.08426	3.74e-11
IVNS1ABP	-0.809879	0.000891	-0.960863	1.22e-12
JAK1	-0.784944	7.17e-13	-0.710725	6.09e-16
JUN	-2.85589	1.5e-108	-2.80881	7.7e-175
JUND	-0.813662	7.09e-20	-0.957029	4.16e-39
KCMF1	-0.763088	2.71e-06	-0.781197	3.26e-05
KLF6	-0.895739	2.1e-14	-1.9997	1.8e-109
KLHL24	-1.30839	1.26e-13	-1.33874	4.44e-14
KLHL6	-1.863	1.63e-41	-1.27776	9.81e-33
KPNA4	-0.655404	1.41e-05	-0.781698	2.83e-09
KRT10	-1.06941	2.74e-16	-0.591776	0.040354
KYNU	-1.48345	4.37e-25	-1.66622	5.35e-50
LCP2	-0.535078	0.011682	-0.609053	6.33e-08
LGALS3	-2.19341	5.7e-165	-1.36003	8.8e-233
LITAF	-1.0921	2.78e-58	-1.33859	1.5e-118
LPL	-2.47041	4.95e-78	-4.05895	1.78e-57
LRP12	-1.31523	2.31e-10	-1.21113	2.84e-09
LRRFIP2	-0.865075	0.000133	-1.50977	3.83e-30
LSM8	-0.500845	0.000105	-1.03535	3.58e-23
LSS	-0.739297	0.008248	-0.753564	3.63e-05
MADD	-1.38184	3.07e-08	-2.33429	2.64e-42
MAP1LC3B	-0.860601	5.98e-21	-1.19351	1.42e-75
MAP2K3	-1.80375	1.09e-26	-2.66803	2.8e-65
MAP7D1	-0.920799	2.6e-12	-0.579938	1.41e-06
MAPK13	-0.800084	1.79e-07	-0.60725	0.003547
MAPK6	-1.45541	4.18e-22	-1.56468	8.19e-33
MAPKAP1	-0.644271	2.39e-08	-0.565195	0.033054
MBP	-0.86966	1.8e-08	-0.864317	1.05e-22
MDM2	-1.8181	1.82e-34	-0.925775	8.72e-09
MED10	-1.03548	3.19e-11	-0.87388	8.58e-07
MED13	-0.812569	0.000283	-0.694281	0.000435
MFSD12	-0.902536	3.84e-19	-0.941747	6.9e-33
MFSD2A	-1.63463	9.05e-13	-2.66878	3.06e-71
MICAL1	-0.66853	0.010216	-1.21308	2.74e-11
MMP9	-1.17022	2.17e-23	-0.945021	5.96e-64
MRAS	-1.52378	3.37e-35	-1.10373	1.05e-25
MSANTD3	-2.12661	8.58e-39	-1.96391	1.38e-73
MTHFD2	-1.02006	6.65e-20	-0.909622	1.12e-08
MTPN	-0.692427	2.54e-18	-0.64998	2.25e-25
NABP1	-1.32535	3.56e-25	-1.90919	2.76e-67
NCF2	-0.959787	1.55e-21	-0.788214	3.6e-40
NCS1	-3.65712	4.22e-65	-3.6492	6.2e-108
NELFE	-0.634686	2.64e-05	-0.620822	0.046083
NFE2L2	-0.642084	7.34e-13	-0.999692	1.44e-60
NFKBIA	-1.03259	6.78e-20	-1.35921	9.38e-62
NFKBIB	-1.32329	1.57e-14	-1.2709	1.91e-11
NOL7	-0.826271	9.41e-27	-0.636815	4.05e-15
NORAD	-0.810053	7.04e-13	-1.15465	7.47e-24
NR1H3	-3.48145	2.2e-120	-2.90016	3.2e-179
NRBP1	-1.3695	1.56e-37	-2.41472	1.3e-129
NRIP3	-3.26379	4.1e-74	-2.8314	2.69e-47
NUMB	-1.08902	2.6e-12	-0.991572	6.65e-08
OGFRL1	-1.54682	5.58e-59	-1.20212	3.04e-67
OPTN	-1.21998	3.05e-31	-1.30719	9.3e-47
OSCAR	-0.804825	0.001193	-0.803004	3.41e-06
OSER1	-0.698674	4.9e-05	-2.14131	2.68e-41
OSGIN2	-0.961694	1.55e-07	-0.63945	0.031781
OTUD1	-1.52887	1.32e-09	-2.56042	2.76e-41
P2RX7	-1.27989	1.28e-11	-1.31162	3.05e-35
PABPC4	-0.661862	6.15e-06	-1.50322	2.62e-55
PBDC1	-1.35564	5.4e-43	-1.71814	1.01e-69
PCMT1	-0.536474	0.008734	-0.846339	1.7e-20
PDE4DIP	-1.15898	4.06e-15	-1.32032	1.32e-92
PEA15	-1.55214	4.86e-28	-0.862834	2.09e-12
PFDN2	-0.829877	4.44e-24	-1.63733	4.76e-76
PHACTR1	-0.877392	0.005319	-0.883617	3.43e-14
PIM1	-0.990553	0.000256	-2.76701	2.05e-81
PIM3	-1.43412	4.13e-29	-0.986	5.67e-19
PLA2G7	-0.963216	1.33e-52	-1.9517	1.7e-286
PLAUR	-2.32082	3.5e-130	-1.49867	1.53e-89
PLEK	-0.687174	3.99e-20	-0.83639	6.53e-38
PLEKHB2	-0.621146	8.01e-14	-1.10695	2.45e-64
PLIN2	-3.03434	5.5e-267	-1.72379	1.6e-169
PLK3	-1.53	2.98e-18	-1.09342	4.45e-07
PNPLA8	-0.840851	0.001053	-1.17422	1.59e-10
PPDPF	-1.77747	4.1e-111	-1.13968	5.53e-23
PPID	-0.669418	5.61e-06	-0.977379	8.03e-12
PPIF	-0.782449	3.6e-07	-1.74884	8.42e-71
PPP1R15A	-2.1336	3.62e-58	-2.27547	3.2e-114
PPP1R15B	-0.853556	5.5e-06	-1.58108	2.18e-16
PPP1R2	-0.540762	7.17e-09	-0.783876	2.13e-09
PRKAG2	-1.72126	5.86e-16	-1.33577	2.49e-19
PSMA7	-0.949153	3.03e-85	-1.57952	1.2e-225
PSMB7	-0.723998	2.78e-12	-1.12468	1.52e-35
PSMD12	-0.516761	0.00063	-0.746839	4.57e-09
RAB10	-0.549326	3.92e-09	-0.693509	2.88e-31
RAB11FIP1	-1.21197	5.01e-12	-0.527762	0.022122
RAB13	-1.29744	2.12e-54	-0.8585	8.06e-31
RAB20	-0.558207	1.15e-07	-1.10488	3.01e-19
RAC2	-0.551088	0.002756	-0.841769	8.19e-06
RALA	-1.99393	8.3e-74	-1.98496	2.9e-111
RAP1B	-0.616252	2.72e-14	-1.20407	1.82e-70
RASAL2	-1.78196	2.89e-22	-1.54288	1.39e-17
RASGEF1B	-1.31171	3.4e-11	-1.75387	5.25e-42
RB1CC1	-1.42217	3.81e-22	-2.07794	3.7e-86
RBM8A	-0.621933	8.53e-14	-0.845634	1.28e-28
RDX	-0.889429	1.04e-17	-2.0009	1.1e-178
REL	-0.878624	0.000255	-1.31314	2.03e-30
RGCC	-2.44399	3.56e-78	-5.12679	1.6e-172
RHEB	-0.604402	1.95e-10	-1.39203	2.75e-94
RHOC	-1.74669	2.64e-58	-0.867094	1.1e-10
RILPL2	-0.762702	1.67e-09	-1.07834	2.07e-41
RIOK3	-0.505477	0.009163	-0.865233	2.77e-13
RIPK2	-1.41492	9.66e-15	-2.0988	4.39e-55
RIT1	-1.11339	2.69e-24	-1.40542	5.74e-53
RNF13	-0.808136	9.19e-28	-0.654364	3.62e-31
RNF145	-0.832489	0.000348	-1.53895	1.81e-20
RNMT	-0.590902	7.12e-06	-0.951064	2.28e-15
RRP1	-0.878996	1.11e-06	-1.78666	2.28e-38
RSL24D1	-0.521796	6.59e-05	-0.887334	1.59e-09
S100A11	-0.962511	4.9e-149	-1.34814	0
SAP18	-0.563899	4.08e-16	-0.818678	5.47e-35
SBDS	-0.669083	1.24e-06	-1.03844	1.36e-17
SDC2	-2.82277	6.58e-94	-0.983249	4.46e-06
SDC4	-2.93379	3.32e-31	-0.880395	0.000112
SDSL	-1.85473	6.01e-62	-2.50892	8.1e-136
SEC62	-0.703657	1.62e-24	-1.27017	4.1e-99
SELENOK	-0.825519	6.05e-14	-0.760278	1.25e-14
SELENOS	-0.654889	3.47e-13	-0.745459	2.8e-30
SH3BP5	-1.44434	4.59e-11	-3.31139	4.4e-165
SLAMF7	-3.17878	7.4e-120	-2.53929	0
SLC31A2	-0.827768	0.004138	-0.763876	0.013352
SLC3A2	-1.13395	6.82e-32	-1.2304	4.4e-91
SLU7	-0.854287	2.04e-08	-1.49873	4.06e-23
SNCA	-0.927827	2.66e-14	-1.30088	1.55e-38
SNX10	-2.32238	6.47e-81	-2.21515	2.9e-184
SOD2	-2.72182	5.8e-221	-2.07258	0
SPAG9	-1.36842	7.12e-32	-1.88084	5.96e-84
SPTBN1	-1.86233	2.1e-14	-4.99167	1.13e-76
SQOR	-1.16774	1.11e-35	-0.834993	4.53e-24
SQSTM1	-2.13664	2.2e-185	-0.998567	3.3e-141
SRSF11	-0.613008	6.11e-08	-0.544679	2.58e-08
STAG2	-0.521282	7.78e-06	-0.565696	0.000511
STK17A	-1.89627	6.7e-33	-2.41101	2.62e-53
STX11	-2.58478	1.49e-30	-2.75391	1.1e-56
STX3	-1.18606	9.5e-12	-1.05877	7.08e-14
SYF2	-0.538471	0.000158	-0.753153	2.06e-10
TAF7	-1.11544	8.42e-18	-1.28808	2.32e-21
TAGLN2	-0.851007	1.12e-21	-1.10295	3.25e-42
TALDO1	-0.887396	3.56e-64	-0.869896	6.93e-84
TANK	-1.25904	1.23e-21	-1.1991	2.69e-27
TBRG1	-0.850614	5.54e-09	-0.714169	3.78e-05
TERF2IP	-0.71648	2.03e-09	-0.607328	0.00046
TFPI	-2.00145	9.4e-20	-1.56369	6.67e-16
TFRC	-2.54899	1.6e-127	-1.57852	8.4e-134
TGIF1	-1.64273	3.27e-19	-0.991661	2.17e-06
TMEM33	-0.83413	1.18e-10	-1.0552	4.47e-25
TMEM38B	-2.2733	4.07e-57	-2.20088	2.38e-76
TNFAIP3	-0.977183	0.000117	-1.05896	4.52e-10
TNIP2	-1.1478	6.9e-09	-1.80555	1.72e-47
TOM1	-0.779723	1.15e-07	-0.64526	0.010897
TPRA1	-0.957843	2.7e-06	-1.02625	8.24e-17
TRAPPC4	-0.72465	1.62e-06	-0.853536	3.92e-07
TRIM33	-1.11322	1.48e-14	-0.837786	0.000325
TSC22D1	-1.27234	1.03e-10	-0.929743	1.37e-05
TSPAN3	-0.764801	1.27e-17	-1.68438	2.17e-56
TXN	-1.95738	7.2e-175	-1.75409	2e-261
TXNRD1	-1.43989	1.79e-52	-2.17706	7.8e-138
UBC	-1.06946	1.09e-43	-2.02737	3.1e-232
UBE2B	-0.865391	4.24e-11	-1.40096	5.18e-57
UBE2E2	-0.599343	1.09e-05	-1.07875	4.79e-12
UBE2R2	-0.668908	6.16e-09	-0.675279	2.54e-08
UBE2Z	-0.641564	0.002043	-0.771165	8.98e-11
UBQLN1	-0.762793	1.69e-05	-0.939244	2.01e-10
UCHL3	-0.519401	0.000466	-0.910874	1.52e-08
UGCG	-2.13109	1.02e-68	-1.45654	1.75e-60
UPP1	-3.02318	4.7e-108	-2.63859	2.8e-117
USP12	-1.61	8.72e-14	-2.87254	1.2e-94
VIM	-1.60608	1.1e-250	-0.846471	7.6e-148
WARS	-1.46049	2.37e-37	-2.09742	9.2e-120
WDR43	-0.72342	5.71e-07	-1.37194	1.53e-33
WTAP	-0.927724	1.6e-10	-2.28895	5.1e-145
XIAP	-1.19162	7.74e-21	-1.1562	7.62e-19
YBX3	-1.47064	5.4e-50	-1.13439	3.78e-27
YIF1A	-0.635372	1.72e-07	-0.797151	2.01e-07
YWHAZ	-0.721367	2.88e-35	-0.565697	2.93e-18
ZBTB43	-1.75205	3.5e-19	-1.83843	3e-28
ZC3H12C	-0.900732	6.66e-05	-1.32557	1.36e-13
ZCCHC10	-0.513286	0.019489	-0.847924	1.42e-06
ZFAND5	-1.22957	4.75e-36	-1.38695	1.01e-82
ZFAS1	-0.693996	3.4e-22	-0.986598	6e-22
ZNF267	-0.800725	0.003225	-1.67919	2.05e-46
ZNF385A	-0.919529	7.93e-10	-0.88958	9.29e-09
ZNF622	-1.48335	2.22e-36	-1.06589	5.46e-19
